# Membrane Proteome of *Phytophthora parasitica* Zoospores: How Does Sensing Occur?

**DOI:** 10.1101/2025.03.28.645888

**Authors:** C.A. Lupatelli, A. Seassau, M. Magliano, M.L. Kuhn, A. Rey, M. Poët, L. Counillon, E. Evangelisti, P. Thomen, A. Attard, X. Noblin, E. Galiana

## Abstract

*Phytophthora* plant pathogens rely on motile biflagellated zoospores to efficiently locate and colonise host tissues. While rhizospheric signals guiding zoospore movement toward roots are known, the protein composition of membranes mediating these responses remains unclear. Here, we used liquid chromatography with tandem mass spectrometry (LC-MS/MS) and proteomic data mining to analyse membrane fractions from the flagella and cell bodies of *Phytophthora parasitica* zoospores. Major classes of membrane proteins (receptors, transporters and enzymes) were identified and their subcellular distribution between flagella and cell bodies quantified. Immunolocalization revealed that while most membrane proteins are evenly distributed, a subset localizes to the flagella, suggestive of specialized roles in sensing and movement regulation, particularly for sterol recruitment and ion flux variations. These findings advance our understanding of protein-mediated dispersal and host targeting by zoospores and support the hypothesis that zoospores use polarized signal perception mechanisms for environmental sensing and movement.
