## Supplementary Data 3 for "Membrane Proteome of *Phytophthora parasitica* Zoospores: How Does Sensing Occur?"

### Sheet: Supplementary Data 3
			Membrane-Associated Features			Protein Functional Annotations				Phylogeny
RefSeq Entry	Gene Names	UniProt Entry	Transmembrane domains	Signal P	GPI-anchor site	Protein Functional Annotations	Gene Ontology (biological process)	Gene Ontology (cellular component)	Gene Ontology (molecular function)	Organism	Taxonomic lineage
XP_008908796	PPTG_13136	W2PXW0	5	0	0	Uncharacterized protein	cyclic nucleotide biosynthetic process [GO:0009190]; intracellular signal transduction [GO:0035556]	membrane [GO:0016020]	#N/A	Phytophthora nicotianae (strain INRA-310) (Phytophthora parasitica)	cellular organisms (no rank), Eukaryota (superkingdom), Sar (clade), Stramenopiles (clade), Oomycota (phylum), Peronosporales (order), Peronosporaceae (family), Phytophthora (genus), Phytophthora nicotianae (species)
XP_002998458	PITG_06309	D0N4K3	4	0	0	Voltage-gated Ion Channel (VIC) Superfamily	cyclic nucleotide biosynthetic process [GO:0009190]; intracellular signal transduction [GO:0035556]	membrane [GO:0016020]	#N/A	Phytophthora infestans (strain T30-4) (Potato late blight agent)	cellular organisms (no rank), Eukaryota (superkingdom), Sar (clade), Stramenopiles (clade), Oomycota (phylum), Peronosporales (order), Peronosporaceae (family), Phytophthora (genus), Phytophthora infestans (species)
XP_009539908	PHYSODRAFT_535993	G5AIK7	4	0	0	Uncharacterized protein	cyclic nucleotide biosynthetic process [GO:0009190]; intracellular signal transduction [GO:0035556]	membrane [GO:0016020]	#N/A	Phytophthora sojae (strain P6497) (Soybean stem and root rot agent) (Phytophthora megasperma f. sp. glycines)	cellular organisms (no rank), Eukaryota (superkingdom), Sar (clade), Stramenopiles (clade), Oomycota (phylum), Peronosporales (order), Peronosporaceae (family), Phytophthora (genus), Phytophthora sojae (species)
XP_009844655	H257_17537	W4FEH6	6	0	0	Uncharacterized protein	cyclic nucleotide biosynthetic process [GO:0009190]; intracellular signal transduction [GO:0035556]	membrane [GO:0016020]	#N/A	Aphanomyces astaci (Crayfish plague agent)	cellular organisms (no rank), Eukaryota (superkingdom), Sar (clade), Stramenopiles (clade), Oomycota (phylum), Saprolegniales (order), Saprolegniaceae (family), Aphanomyces (genus)
XP_008877634	H310_12387	A0A024TI49	5	0	0	Guanylate cyclase domain-containing protein	cyclic nucleotide biosynthetic process [GO:0009190]; intracellular signal transduction [GO:0035556]	membrane [GO:0016020]	#N/A	Aphanomyces invadans	cellular organisms (no rank), Eukaryota (superkingdom), Sar (clade), Stramenopiles (clade), Oomycota (phylum), Saprolegniales (order), Saprolegniaceae (family), Aphanomyces (genus)
XP_012202270	SPRG_07591	A0A067C8P6	5	0	0	Uncharacterized protein	cyclic nucleotide biosynthetic process [GO:0009190]; intracellular signal transduction [GO:0035556]	membrane [GO:0016020]	#N/A	Saprolegnia parasitica (strain CBS 223.65)	cellular organisms (no rank), Eukaryota (superkingdom), Sar (clade), Stramenopiles (clade), Oomycota (phylum), Saprolegniales (order), Saprolegniaceae (family), Saprolegnia (genus), Saprolegnia parasitica (species)
XP_012212772	SPRG_17964	A0A067BIE5	5	0	0	Uncharacterized protein	cyclic nucleotide biosynthetic process [GO:0009190]; intracellular signal transduction [GO:0035556]	membrane [GO:0016020]	#N/A	Saprolegnia parasitica (strain CBS 223.65)	cellular organisms (no rank), Eukaryota (superkingdom), Sar (clade), Stramenopiles (clade), Oomycota (phylum), Saprolegniales (order), Saprolegniaceae (family), Saprolegnia (genus), Saprolegnia parasitica (species)
XP_012211664	SPRG_21851	A0A067BLN8	5	0	0	Guanylate cyclase domain-containing protein	#N/A	membrane [GO:0016020]	#N/A	Saprolegnia parasitica (strain CBS 223.65)	cellular organisms (no rank), Eukaryota (superkingdom), Sar (clade), Stramenopiles (clade), Oomycota (phylum), Saprolegniales (order), Saprolegniaceae (family), Saprolegnia (genus), Saprolegnia parasitica (species)
XP_009035192	AURANDRAFT_71178	F0Y4H7	6	0	0	Guanylate cyclase domain-containing protein	#N/A	membrane [GO:0016020]	#N/A	Aureococcus anophagefferens (Harmful bloom alga)	cellular organisms (no rank), Eukaryota (superkingdom), Sar (clade), Stramenopiles (clade), Ochrophyta (clade), Pelagophyceae (class), Pelagomonadales (order), Pelagomonadaceae (family), Aureococcus (genus)
XP_009529773	PHYSODRAFT_316130	G4ZM57	3	0	0	Guanylate cyclase domain-containing protein	cyclic nucleotide biosynthetic process [GO:0009190]; intracellular signal transduction [GO:0035556]	membrane [GO:0016020]	monoatomic ion channel activity [GO:0005216]	Phytophthora sojae (strain P6497) (Soybean stem and root rot agent) (Phytophthora megasperma f. sp. glycines)	cellular organisms (no rank), Eukaryota (superkingdom), Sar (clade), Stramenopiles (clade), Oomycota (phylum), Peronosporales (order), Peronosporaceae (family), Phytophthora (genus), Phytophthora sojae (species)
XP_008908405	PPTG_13761	W2Q0N0	3	0	0	Guanylate cyclase domain-containing protein	cyclic nucleotide biosynthetic process [GO:0009190]; intracellular signal transduction [GO:0035556]	membrane [GO:0016020]	monoatomic ion channel activity [GO:0005216]	Phytophthora nicotianae (strain INRA-310) (Phytophthora parasitica)	cellular organisms (no rank), Eukaryota (superkingdom), Sar (clade), Stramenopiles (clade), Oomycota (phylum), Peronosporales (order), Peronosporaceae (family), Phytophthora (genus), Phytophthora nicotianae (species)
XP_002903755	PITG_08365	D0NAF2	3	0	0	Voltage-gated Ion Channel (VIC) Superfamily	cyclic nucleotide biosynthetic process [GO:0009190]; intracellular signal transduction [GO:0035556]	membrane [GO:0016020]	monoatomic ion channel activity [GO:0005216]	Phytophthora infestans (strain T30-4) (Potato late blight agent)	cellular organisms (no rank), Eukaryota (superkingdom), Sar (clade), Stramenopiles (clade), Oomycota (phylum), Peronosporales (order), Peronosporaceae (family), Phytophthora (genus), Phytophthora infestans (species)
XP_008609521	SDRG_05576	T0QHC5	5	0	0	Guanylate cyclase domain-containing protein	cyclic nucleotide biosynthetic process [GO:0009190]; intracellular signal transduction [GO:0035556]	membrane [GO:0016020]	#N/A	Saprolegnia diclina (strain VS20)	cellular organisms (no rank), Eukaryota (superkingdom), Sar (clade), Stramenopiles (clade), Oomycota (phylum), Saprolegniales (order), Saprolegniaceae (family), Saprolegnia (genus), Saprolegnia diclina (species)
XP_009834815	H257_10072	W4G9G4	3	0	0	Guanylate cyclase domain-containing protein	cyclic nucleotide biosynthetic process [GO:0009190]; intracellular signal transduction [GO:0035556]	membrane [GO:0016020]	#N/A	Aphanomyces astaci (Crayfish plague agent)	cellular organisms (no rank), Eukaryota (superkingdom), Sar (clade), Stramenopiles (clade), Oomycota (phylum), Saprolegniales (order), Saprolegniaceae (family), Aphanomyces (genus)
XP_012199971	SPRG_06013	A0A067CFD0	5	0	0	Guanylate cyclase domain-containing protein	cyclic nucleotide biosynthetic process [GO:0009190]; intracellular signal transduction [GO:0035556]	membrane [GO:0016020]	#N/A	Saprolegnia parasitica (strain CBS 223.65)	cellular organisms (no rank), Eukaryota (superkingdom), Sar (clade), Stramenopiles (clade), Oomycota (phylum), Saprolegniales (order), Saprolegniaceae (family), Saprolegnia (genus), Saprolegnia parasitica (species)
XP_008864862	H310_02942	A0A024ULR0	3	0	0	Guanylate cyclase domain-containing protein	cyclic nucleotide biosynthetic process [GO:0009190]; intracellular signal transduction [GO:0035556]	membrane [GO:0016020]	#N/A	Aphanomyces invadans	cellular organisms (no rank), Eukaryota (superkingdom), Sar (clade), Stramenopiles (clade), Oomycota (phylum), Saprolegniales (order), Saprolegniaceae (family), Aphanomyces (genus)
XP_001437139	GSPATT00038185001	A0CG25	5	0	0	Chromosome undetermined scaffold_178, whole genome shotgun sequence	cyclic nucleotide biosynthetic process [GO:0009190]; intracellular signal transduction [GO:0035556]	membrane [GO:0016020]	#N/A	Paramecium tetraurelia	cellular organisms (no rank), Eukaryota (superkingdom), Sar (clade), Alveolata (clade), Ciliophora (phylum), Intramacronucleata (subphylum), Oligohymenophorea (class), Peniculida (order), Parameciidae (family), Paramecium (genus)
XP_001455004	GSPATT00021239001	A0DX40	5	0	0	Chromosome undetermined scaffold_68, whole genome shotgun sequence	cyclic nucleotide biosynthetic process [GO:0009190]; intracellular signal transduction [GO:0035556]	membrane [GO:0016020]	monoatomic ion channel activity [GO:0005216]	Paramecium tetraurelia	cellular organisms (no rank), Eukaryota (superkingdom), Sar (clade), Alveolata (clade), Ciliophora (phylum), Intramacronucleata (subphylum), Oligohymenophorea (class), Peniculida (order), Parameciidae (family), Paramecium (genus)
XP_013252462	EAH_00004460	U6GCV1	3	0	0	Adenylyl cyclase, putative	cyclic nucleotide biosynthetic process [GO:0009190]; intracellular signal transduction [GO:0035556]	membrane [GO:0016020]	monoatomic ion channel activity [GO:0005216]	Eimeria acervulina (Coccidian parasite)	cellular organisms (no rank), Eukaryota (superkingdom), Sar (clade), Alveolata (clade), Apicomplexa (phylum), Conoidasida (class), Coccidia (subclass), Eucoccidiorida (order), Eimeriorina (suborder), Eimeriidae (family), Eimeria (genus)
XP_022590527	LOC34621038 cyc_04512	A0A1D3D2R3	3	0	0	Putative adenylyl cyclase (Uncharacterized protein LOC34621038)	cyclic nucleotide biosynthetic process [GO:0009190]; intracellular signal transduction [GO:0035556]	membrane [GO:0016020]	monoatomic ion channel activity [GO:0005216]	Cyclospora cayetanensis	cellular organisms (no rank), Eukaryota (superkingdom), Sar (clade), Alveolata (clade), Apicomplexa (phylum), Conoidasida (class), Coccidia (subclass), Eucoccidiorida (order), Eimeriorina (suborder), Eimeriidae (family), Cyclospora (genus)
XP_013333510	EMWEY_00005030	U6M5A6	3	0	0	Adenylyl cyclase, putative	cyclic nucleotide biosynthetic process [GO:0009190]; intracellular signal transduction [GO:0035556]	membrane [GO:0016020]	monoatomic ion channel activity [GO:0005216]	Eimeria maxima (Coccidian parasite)	cellular organisms (no rank), Eukaryota (superkingdom), Sar (clade), Alveolata (clade), Apicomplexa (phylum), Conoidasida (class), Coccidia (subclass), Eucoccidiorida (order), Eimeriorina (suborder), Eimeriidae (family), Eimeria (genus)
XP_004024096	IMG5_199980	G0R5N9	3	0	0	Guanylate cyclase domain-containing protein	cyclic nucleotide biosynthetic process [GO:0009190]; intracellular signal transduction [GO:0035556]	membrane [GO:0016020]	#N/A	Ichthyophthirius multifiliis (White spot disease agent) (Ich)	cellular organisms (no rank), Eukaryota (superkingdom), Sar (clade), Alveolata (clade), Ciliophora (phylum), Intramacronucleata (subphylum), Oligohymenophorea (class), Hymenostomatida (order), Ophryoglenina (suborder), Ichthyophthirius (genus)
XP_018635238	TGME49_216280	A0A125YNV2	5	0	0	Adenylate and guanylate cyclase catalytic domain-containing protein	cyclic nucleotide biosynthetic process [GO:0009190]; intracellular signal transduction [GO:0035556]	membrane [GO:0016020]	#N/A	Toxoplasma gondii (strain ATCC 50611 / Me49)	cellular organisms (no rank), Eukaryota (superkingdom), Sar (clade), Alveolata (clade), Apicomplexa (phylum), Conoidasida (class), Coccidia (subclass), Eucoccidiorida (order), Eimeriorina (suborder), Sarcocystidae (family), Toxoplasma (genus), Toxoplasma gondii (species)
XP_001418077	OSTLU_31861	A4RXY6	5	0	0	Guanylate cyclase domain-containing protein	cyclic nucleotide biosynthetic process [GO:0009190]; intracellular signal transduction [GO:0035556]	membrane [GO:0016020]	#N/A	Ostreococcus lucimarinus (strain CCE9901)	cellular organisms (no rank), Eukaryota (superkingdom), Viridiplantae (kingdom), Chlorophyta (phylum), Mamiellophyceae (class), Mamiellales (order), Bathycoccaceae (family), Ostreococcus (genus), unclassified Ostreococcus (no rank), Ostreococcus sp. 'lucimarinus' (species)
XP_003881111	BN1204_041540 NCLIV_041540	F0VBU4	3	0	0	Adenylyl cyclase, putative (Putative adenylyl cyclase)	cyclic nucleotide biosynthetic process [GO:0009190]; intracellular signal transduction [GO:0035556]	membrane [GO:0016020]	monoatomic ion channel activity [GO:0005216]	Neospora caninum (strain Liverpool)	cellular organisms (no rank), Eukaryota (superkingdom), Sar (clade), Alveolata (clade), Apicomplexa (phylum), Conoidasida (class), Coccidia (subclass), Eucoccidiorida (order), Eimeriorina (suborder), Sarcocystidae (family), Neospora (genus), Neospora caninum (species)
XP_002368352	TGME49_289170	S8F365	3	0	0	Adenylate and guanylate cyclase catalytic domain-containing protein	cyclic nucleotide biosynthetic process [GO:0009190]; intracellular signal transduction [GO:0035556]	membrane [GO:0016020]	monoatomic ion channel activity [GO:0005216]	Toxoplasma gondii (strain ATCC 50611 / Me49)	cellular organisms (no rank), Eukaryota (superkingdom), Sar (clade), Alveolata (clade), Apicomplexa (phylum), Conoidasida (class), Coccidia (subclass), Eucoccidiorida (order), Eimeriorina (suborder), Sarcocystidae (family), Toxoplasma (genus), Toxoplasma gondii (species)
XP_009039909	AURANDRAFT_31132	F0YHL2	5	0	0	Guanylate cyclase domain-containing protein	cyclic nucleotide biosynthetic process [GO:0009190]; intracellular signal transduction [GO:0035556]	membrane [GO:0016020]	#N/A	Aureococcus anophagefferens (Harmful bloom alga)	cellular organisms (no rank), Eukaryota (superkingdom), Sar (clade), Stramenopiles (clade), Ochrophyta (clade), Pelagophyceae (class), Pelagomonadales (order), Pelagomonadaceae (family), Aureococcus (genus)
XP_005649244	COCSUDRAFT_14531	I0Z231	5	0	0	Guanylate cyclase domain-containing protein	cyclic nucleotide biosynthetic process [GO:0009190]; intracellular signal transduction [GO:0035556]	membrane [GO:0016020]	#N/A	Coccomyxa subellipsoidea (strain C-169) (Green microalga)	cellular organisms (no rank), Eukaryota (superkingdom), Viridiplantae (kingdom), Chlorophyta (phylum), core chlorophytes (clade), Trebouxiophyceae (class), Trebouxiophyceae incertae sedis (no rank), Elliptochloris clade (clade), Coccomyxa (genus), Coccomyxa subellipsoidea (species)
XP_013437795	ENH_00067400	U6N1Z8	0	0	0	Adenylyl cyclase, putative	cyclic nucleotide biosynthetic process [GO:0009190]; intracellular signal transduction [GO:0035556]	#N/A	#N/A	Eimeria necatrix	cellular organisms (no rank), Eukaryota (superkingdom), Sar (clade), Alveolata (clade), Apicomplexa (phylum), Conoidasida (class), Coccidia (subclass), Eucoccidiorida (order), Eimeriorina (suborder), Eimeriidae (family), Eimeria (genus)
XP_013230277	ETH_00017075	U6KN49	0	0	0	Adenylyl cyclase, putative	cyclic nucleotide biosynthetic process [GO:0009190]; intracellular signal transduction [GO:0035556]	#N/A	#N/A	Eimeria tenella (Coccidian parasite)	cellular organisms (no rank), Eukaryota (superkingdom), Sar (clade), Alveolata (clade), Apicomplexa (phylum), Conoidasida (class), Coccidia (subclass), Eucoccidiorida (order), Eimeriorina (suborder), Eimeriidae (family), Eimeria (genus)
XP_004040120	IMG5_001570	G0QIZ6	3	0	0	Guanylate cyclase domain-containing protein	cyclic nucleotide biosynthetic process [GO:0009190]; intracellular signal transduction [GO:0035556]	membrane [GO:0016020]	monoatomic ion channel activity [GO:0005216]	Ichthyophthirius multifiliis (White spot disease agent) (Ich)	cellular organisms (no rank), Eukaryota (superkingdom), Sar (clade), Alveolata (clade), Ciliophora (phylum), Intramacronucleata (subphylum), Oligohymenophorea (class), Hymenostomatida (order), Ophryoglenina (suborder), Ichthyophthirius (genus)
XP_007514286	Bathy03g04720	K8F2F9	5	0	0	Guanylate cyclase domain-containing protein	cyclic nucleotide biosynthetic process [GO:0009190]; intracellular signal transduction [GO:0035556]	membrane [GO:0016020]	#N/A	Bathycoccus prasinos	cellular organisms (no rank), Eukaryota (superkingdom), Viridiplantae (kingdom), Chlorophyta (phylum), Mamiellophyceae (class), Mamiellales (order), Bathycoccaceae (family), Bathycoccus (genus)
XP_001032925	TTHERM_00487130	I7MGK7	3	0	0	Adenylate/guanylate cyclase domain protein	cyclic nucleotide biosynthetic process [GO:0009190]; intracellular signal transduction [GO:0035556]	membrane [GO:0016020]	#N/A	Tetrahymena thermophila (strain SB210)	cellular organisms (no rank), Eukaryota (superkingdom), Sar (clade), Alveolata (clade), Ciliophora (phylum), Intramacronucleata (subphylum), Oligohymenophorea (class), Hymenostomatida (order), Tetrahymenina (suborder), Tetrahymenidae (family), Tetrahymena (genus), Tetrahymena thermophila (species)
XP_001027970	TTHERM_00497820	I7M4N4	3	0	0	Adenylate/guanylate cyclase domain protein	cyclic nucleotide biosynthetic process [GO:0009190]; intracellular signal transduction [GO:0035556]	membrane [GO:0016020]	monoatomic ion channel activity [GO:0005216]	Tetrahymena thermophila (strain SB210)	cellular organisms (no rank), Eukaryota (superkingdom), Sar (clade), Alveolata (clade), Ciliophora (phylum), Intramacronucleata (subphylum), Oligohymenophorea (class), Hymenostomatida (order), Tetrahymenina (suborder), Tetrahymenidae (family), Tetrahymena (genus), Tetrahymena thermophila (species)
XP_001018148	TTHERM_00279920	I7LVD2	3	0	0	Cation channel family protein	cyclic nucleotide biosynthetic process [GO:0009190]; intracellular signal transduction [GO:0035556]	membrane [GO:0016020]	monoatomic ion channel activity [GO:0005216]	Tetrahymena thermophila (strain SB210)	cellular organisms (no rank), Eukaryota (superkingdom), Sar (clade), Alveolata (clade), Ciliophora (phylum), Intramacronucleata (subphylum), Oligohymenophorea (class), Hymenostomatida (order), Tetrahymenina (suborder), Tetrahymenidae (family), Tetrahymena (genus), Tetrahymena thermophila (species)
XP_004029815	IMG5_172520	G0R1S7	4	0	0	Guanylate cyclase domain-containing protein	cyclic nucleotide biosynthetic process [GO:0009190]; intracellular signal transduction [GO:0035556]	membrane [GO:0016020]	#N/A	Ichthyophthirius multifiliis (White spot disease agent) (Ich)	cellular organisms (no rank), Eukaryota (superkingdom), Sar (clade), Alveolata (clade), Ciliophora (phylum), Intramacronucleata (subphylum), Oligohymenophorea (class), Hymenostomatida (order), Ophryoglenina (suborder), Ichthyophthirius (genus)
XP_004025119	IMG5_191510	G0R4D8	2	0	0	Guanylate cyclase domain-containing protein	cyclic nucleotide biosynthetic process [GO:0009190]; intracellular signal transduction [GO:0035556]	membrane [GO:0016020]	monoatomic ion channel activity [GO:0005216]	Ichthyophthirius multifiliis (White spot disease agent) (Ich)	cellular organisms (no rank), Eukaryota (superkingdom), Sar (clade), Alveolata (clade), Ciliophora (phylum), Intramacronucleata (subphylum), Oligohymenophorea (class), Hymenostomatida (order), Ophryoglenina (suborder), Ichthyophthirius (genus)
XP_001425118	GSPATT00028755001	A0BGQ3	4	0	0	Chromosome undetermined scaffold_106, whole genome shotgun sequence	cyclic nucleotide biosynthetic process [GO:0009190]; intracellular signal transduction [GO:0035556]	membrane [GO:0016020]	monoatomic ion channel activity [GO:0005216]	Paramecium tetraurelia	cellular organisms (no rank), Eukaryota (superkingdom), Sar (clade), Alveolata (clade), Ciliophora (phylum), Intramacronucleata (subphylum), Oligohymenophorea (class), Peniculida (order), Parameciidae (family), Paramecium (genus)
XP_008616153	SDRG_11877	T0Q9Y2	6	0	0	Phosphodiesterase (EC 3.1.4.-)	cyclic nucleotide biosynthetic process [GO:0009190]; intracellular signal transduction [GO:0035556]	membrane [GO:0016020]	3',5'-cyclic-nucleotide phosphodiesterase activity [GO:0004114]; metal ion binding [GO:0046872]	Saprolegnia diclina (strain VS20)	cellular organisms (no rank), Eukaryota (superkingdom), Sar (clade), Stramenopiles (clade), Oomycota (phylum), Saprolegniales (order), Saprolegniaceae (family), Saprolegnia (genus), Saprolegnia diclina (species)
XP_002773705	Pmar_PMAR011547	C5LC38	3	0	0	Guanylate cyclase domain-containing protein	cyclic nucleotide biosynthetic process [GO:0009190]; intracellular signal transduction [GO:0035556]	membrane [GO:0016020]	monoatomic ion channel activity [GO:0005216]	Perkinsus marinus (strain ATCC 50983 / TXsc)	cellular organisms (no rank), Eukaryota (superkingdom), Sar (clade), Alveolata (clade), Perkinsozoa (phylum), Perkinsea (clade), Perkinsida (order), Perkinsidae (family), Perkinsus (genus), Perkinsus marinus (species)
XP_001461912	GSPATT00026863001	A0EGU8	2	0	0	Chromosome undetermined scaffold_96, whole genome shotgun sequence	cyclic nucleotide biosynthetic process [GO:0009190]; intracellular signal transduction [GO:0035556]	membrane [GO:0016020]	monoatomic ion channel activity [GO:0005216]	Paramecium tetraurelia	cellular organisms (no rank), Eukaryota (superkingdom), Sar (clade), Alveolata (clade), Ciliophora (phylum), Intramacronucleata (subphylum), Oligohymenophorea (class), Peniculida (order), Parameciidae (family), Paramecium (genus)
XP_001449955	GSPATT00016945001	A0DHP1	5	0	0	Chromosome undetermined scaffold_50, whole genome shotgun sequence	cyclic nucleotide biosynthetic process [GO:0009190]; intracellular signal transduction [GO:0035556]	membrane [GO:0016020]	monoatomic ion channel activity [GO:0005216]	Paramecium tetraurelia	cellular organisms (no rank), Eukaryota (superkingdom), Sar (clade), Alveolata (clade), Ciliophora (phylum), Intramacronucleata (subphylum), Oligohymenophorea (class), Peniculida (order), Parameciidae (family), Paramecium (genus)
XP_001446254	GSPATT00001898001	A0D740	3	0	0	Chromosome undetermined scaffold_4, whole genome shotgun sequence	cyclic nucleotide biosynthetic process [GO:0009190]; intracellular signal transduction [GO:0035556]	membrane [GO:0016020]	#N/A	Paramecium tetraurelia	cellular organisms (no rank), Eukaryota (superkingdom), Sar (clade), Alveolata (clade), Ciliophora (phylum), Intramacronucleata (subphylum), Oligohymenophorea (class), Peniculida (order), Parameciidae (family), Paramecium (genus)
XP_004025064	IMG5_193110	G0R4J5	5	0	0	Guanylate cyclase domain-containing protein	cyclic nucleotide biosynthetic process [GO:0009190]; intracellular signal transduction [GO:0035556]	membrane [GO:0016020]	#N/A	Ichthyophthirius multifiliis (White spot disease agent) (Ich)	cellular organisms (no rank), Eukaryota (superkingdom), Sar (clade), Alveolata (clade), Ciliophora (phylum), Intramacronucleata (subphylum), Oligohymenophorea (class), Hymenostomatida (order), Ophryoglenina (suborder), Ichthyophthirius (genus)
XP_001450693	GSPATT00017640001	A0DJS9	3	0	0	Chromosome undetermined scaffold_53, whole genome shotgun sequence	cyclic nucleotide biosynthetic process [GO:0009190]; intracellular signal transduction [GO:0035556]	membrane [GO:0016020]	#N/A	Paramecium tetraurelia	cellular organisms (no rank), Eukaryota (superkingdom), Sar (clade), Alveolata (clade), Ciliophora (phylum), Intramacronucleata (subphylum), Oligohymenophorea (class), Peniculida (order), Parameciidae (family), Paramecium (genus)
XP_001427836	GSPATT00005187001	A0BPH1	3	0	0	Chromosome undetermined scaffold_12, whole genome shotgun sequence	cyclic nucleotide biosynthetic process [GO:0009190]; intracellular signal transduction [GO:0035556]	membrane [GO:0016020]	#N/A	Paramecium tetraurelia	cellular organisms (no rank), Eukaryota (superkingdom), Sar (clade), Alveolata (clade), Ciliophora (phylum), Intramacronucleata (subphylum), Oligohymenophorea (class), Peniculida (order), Parameciidae (family), Paramecium (genus)
XP_001460197	GSPATT00025536001	A0EBY3	3	0	0	Chromosome undetermined scaffold_89, whole genome shotgun sequence	cyclic nucleotide biosynthetic process [GO:0009190]; intracellular signal transduction [GO:0035556]	membrane [GO:0016020]	#N/A	Paramecium tetraurelia	cellular organisms (no rank), Eukaryota (superkingdom), Sar (clade), Alveolata (clade), Ciliophora (phylum), Intramacronucleata (subphylum), Oligohymenophorea (class), Peniculida (order), Parameciidae (family), Paramecium (genus)
XP_001032901	TTHERM_00486890	I7MD01	3	0	0	Adenylate/guanylate cyclase domain protein	cyclic nucleotide biosynthetic process [GO:0009190]; intracellular signal transduction [GO:0035556]	membrane [GO:0016020]	#N/A	Tetrahymena thermophila (strain SB210)	cellular organisms (no rank), Eukaryota (superkingdom), Sar (clade), Alveolata (clade), Ciliophora (phylum), Intramacronucleata (subphylum), Oligohymenophorea (class), Hymenostomatida (order), Tetrahymenina (suborder), Tetrahymenidae (family), Tetrahymena (genus), Tetrahymena thermophila (species)
XP_003885593	NCLIV_059900	F0VPB9	5	0	0	Putative adenylyl cyclase		membrane [GO:0016020]	#N/A	Neospora caninum (strain Liverpool)	cellular organisms (no rank), Eukaryota (superkingdom), Sar (clade), Alveolata (clade), Apicomplexa (phylum), Conoidasida (class), Coccidia (subclass), Eucoccidiorida (order), Eimeriorina (suborder), Sarcocystidae (family), Neospora (genus), Neospora caninum (species)
XP_001454647	GSPATT00020903001	A0DW33	3	0	0	Chromosome undetermined scaffold_66, whole genome shotgun sequence	cyclic nucleotide biosynthetic process [GO:0009190]; intracellular signal transduction [GO:0035556]	membrane [GO:0016020]	#N/A	Paramecium tetraurelia	cellular organisms (no rank), Eukaryota (superkingdom), Sar (clade), Alveolata (clade), Ciliophora (phylum), Intramacronucleata (subphylum), Oligohymenophorea (class), Peniculida (order), Parameciidae (family), Paramecium (genus)
XP_001030709	TTHERM_01027720	Q22CK6	2	0	0	Adenylate/guanylate cyclase domain protein	cyclic nucleotide biosynthetic process [GO:0009190]; intracellular signal transduction [GO:0035556]	membrane [GO:0016020]	#N/A	Tetrahymena thermophila (strain SB210)	cellular organisms (no rank), Eukaryota (superkingdom), Sar (clade), Alveolata (clade), Ciliophora (phylum), Intramacronucleata (subphylum), Oligohymenophorea (class), Hymenostomatida (order), Tetrahymenina (suborder), Tetrahymenidae (family), Tetrahymena (genus), Tetrahymena thermophila (species)
XP_001456616	GSPATT00022390001	A0E1Q2	5	0	0	Chromosome undetermined scaffold_73, whole genome shotgun sequence	cyclic nucleotide biosynthetic process [GO:0009190]; intracellular signal transduction [GO:0035556]	membrane [GO:0016020]	#N/A	Paramecium tetraurelia	cellular organisms (no rank), Eukaryota (superkingdom), Sar (clade), Alveolata (clade), Ciliophora (phylum), Intramacronucleata (subphylum), Oligohymenophorea (class), Peniculida (order), Parameciidae (family), Paramecium (genus)
XP_001453879	GSPATT00020165001	A0DTW5	5	0	0	Chromosome undetermined scaffold_63, whole genome shotgun sequence	cyclic nucleotide biosynthetic process [GO:0009190]; intracellular signal transduction [GO:0035556]	membrane [GO:0016020]	#N/A	Paramecium tetraurelia	cellular organisms (no rank), Eukaryota (superkingdom), Sar (clade), Alveolata (clade), Ciliophora (phylum), Intramacronucleata (subphylum), Oligohymenophorea (class), Peniculida (order), Parameciidae (family), Paramecium (genus)
XP_001426904	GSPATT00030140001	A0BLT9	5	0	0	Chromosome undetermined scaffold_115, whole genome shotgun sequence	cyclic nucleotide biosynthetic process [GO:0009190]; intracellular signal transduction [GO:0035556]	membrane [GO:0016020]	#N/A	Paramecium tetraurelia	cellular organisms (no rank), Eukaryota (superkingdom), Sar (clade), Alveolata (clade), Ciliophora (phylum), Intramacronucleata (subphylum), Oligohymenophorea (class), Peniculida (order), Parameciidae (family), Paramecium (genus)
XP_001426698	GSPATT00029932001	A0BL83	5	0	0	Chromosome undetermined scaffold_113, whole genome shotgun sequence	cyclic nucleotide biosynthetic process [GO:0009190]; intracellular signal transduction [GO:0035556]	membrane [GO:0016020]	monoatomic ion channel activity [GO:0005216]	Paramecium tetraurelia	cellular organisms (no rank), Eukaryota (superkingdom), Sar (clade), Alveolata (clade), Ciliophora (phylum), Intramacronucleata (subphylum), Oligohymenophorea (class), Peniculida (order), Parameciidae (family), Paramecium (genus)
XP_004037298	IMG5_056350	G0QN91	5	0	0	Guanylate cyclase domain-containing protein	cyclic nucleotide biosynthetic process [GO:0009190]; intracellular signal transduction [GO:0035556]	membrane [GO:0016020]	#N/A	Ichthyophthirius multifiliis (White spot disease agent) (Ich)	cellular organisms (no rank), Eukaryota (superkingdom), Sar (clade), Alveolata (clade), Ciliophora (phylum), Intramacronucleata (subphylum), Oligohymenophorea (class), Hymenostomatida (order), Ophryoglenina (suborder), Ichthyophthirius (genus)
XP_001425645	GSPATT00029283001	A0BI80	5	0	0	Chromosome undetermined scaffold_109, whole genome shotgun sequence	cyclic nucleotide biosynthetic process [GO:0009190]; intracellular signal transduction [GO:0035556]	membrane [GO:0016020]	monoatomic ion channel activity [GO:0005216]	Paramecium tetraurelia	cellular organisms (no rank), Eukaryota (superkingdom), Sar (clade), Alveolata (clade), Ciliophora (phylum), Intramacronucleata (subphylum), Oligohymenophorea (class), Peniculida (order), Parameciidae (family), Paramecium (genus)
XP_001450635	GSPATT00017582001	A0DJM1	3	0	0	Chromosome undetermined scaffold_53, whole genome shotgun sequence	cyclic nucleotide biosynthetic process [GO:0009190]; intracellular signal transduction [GO:0035556]	membrane [GO:0016020]	monoatomic ion channel activity [GO:0005216]	Paramecium tetraurelia	cellular organisms (no rank), Eukaryota (superkingdom), Sar (clade), Alveolata (clade), Ciliophora (phylum), Intramacronucleata (subphylum), Oligohymenophorea (class), Peniculida (order), Parameciidae (family), Paramecium (genus)
XP_001018146	TTHERM_00279900	I7M1W3	3	0	0	Cation channel family protein	cyclic nucleotide biosynthetic process [GO:0009190]; intracellular signal transduction [GO:0035556]	membrane [GO:0016020]	#N/A	Tetrahymena thermophila (strain SB210)	cellular organisms (no rank), Eukaryota (superkingdom), Sar (clade), Alveolata (clade), Ciliophora (phylum), Intramacronucleata (subphylum), Oligohymenophorea (class), Hymenostomatida (order), Tetrahymenina (suborder), Tetrahymenidae (family), Tetrahymena (genus), Tetrahymena thermophila (species)
XP_004037582	IMG5_048380	G0QMG1	1	0	0	Guanylate cyclase domain-containing protein	cyclic nucleotide biosynthetic process [GO:0009190]; intracellular signal transduction [GO:0035556]	membrane [GO:0016020]	#N/A	Ichthyophthirius multifiliis (White spot disease agent) (Ich)	cellular organisms (no rank), Eukaryota (superkingdom), Sar (clade), Alveolata (clade), Ciliophora (phylum), Intramacronucleata (subphylum), Oligohymenophorea (class), Hymenostomatida (order), Ophryoglenina (suborder), Ichthyophthirius (genus)
XP_001616904	PVX_086205	A5K1I0	5	0	0	Adenylyl cyclase 1, putative	cyclic nucleotide biosynthetic process [GO:0009190]; intracellular signal transduction [GO:0035556]	membrane [GO:0016020]	#N/A	Plasmodium vivax (strain Salvador I)	cellular organisms (no rank), Eukaryota (superkingdom), Sar (clade), Alveolata (clade), Apicomplexa (phylum), Aconoidasida (class), Haemosporida (order), Plasmodiidae (family), Plasmodium (genus), Plasmodium (Plasmodium) (subgenus), Plasmodium vivax (species)
XP_019917272	PCOAH_00050870	A0A1B1E6I4	5	0	0	Guanylate cyclase domain-containing protein	cyclic nucleotide biosynthetic process [GO:0009190]; intracellular signal transduction [GO:0035556]	membrane [GO:0016020]	#N/A	Plasmodium coatneyi	cellular organisms (no rank), Eukaryota (superkingdom), Sar (clade), Alveolata (clade), Apicomplexa (phylum), Aconoidasida (class), Haemosporida (order), Plasmodiidae (family), Plasmodium (genus)
XP_004030245	IMG5_165180	G0R0J7	2	0	0	Guanylate cyclase domain-containing protein	#N/A	#N/A	#N/A	Ichthyophthirius multifiliis (White spot disease agent) (Ich)	cellular organisms (no rank), Eukaryota (superkingdom), Sar (clade), Alveolata (clade), Ciliophora (phylum), Intramacronucleata (subphylum), Oligohymenophorea (class), Hymenostomatida (order), Ophryoglenina (suborder), Ichthyophthirius (genus)
XP_002185947	PHATR_46904	B5Y456	5	0	0	Guanylate cyclase domain-containing protein	cyclic nucleotide biosynthetic process [GO:0009190]; intracellular signal transduction [GO:0035556]	membrane [GO:0016020]	#N/A	Phaeodactylum tricornutum (strain CCAP 1055/1)	cellular organisms (no rank), Eukaryota (superkingdom), Sar (clade), Stramenopiles (clade), Ochrophyta (clade), Bacillariophyta (phylum), Bacillariophyceae (class), Bacillariophycidae (clade), Naviculales (order), Phaeodactylaceae (family), Phaeodactylum (genus), Phaeodactylum tricornutum (species)
XP_016655670	ACalpha PCHAJ_000257400 PCHAS_1038300	A0A077YE79	5	0	0	Adenylyl cyclase alpha, putative	cyclic nucleotide biosynthetic process [GO:0009190]; intracellular signal transduction [GO:0035556]	membrane [GO:0016020]	#N/A	Plasmodium chabaudi chabaudi	cellular organisms (no rank), Eukaryota (superkingdom), Sar (clade), Alveolata (clade), Apicomplexa (phylum), Aconoidasida (class), Haemosporida (order), Plasmodiidae (family), Plasmodium (genus), Plasmodium (Vinckeia) (subgenus), Plasmodium chabaudi (species)
XP_002780421	Pmar_PMAR001013	C5KTB1	3	0	0	Ion transport domain-containing protein		membrane [GO:0016020]	#N/A	Perkinsus marinus (strain ATCC 50983 / TXsc)	cellular organisms (no rank), Eukaryota (superkingdom), Sar (clade), Alveolata (clade), Perkinsozoa (phylum), Perkinsea (clade), Perkinsida (order), Perkinsidae (family), Perkinsus (genus), Perkinsus marinus (species)
XP_012334878	AK88_01820	A0A0D9QS80	5	0	0	Guanylate cyclase domain-containing protein	cyclic nucleotide biosynthetic process [GO:0009190]; intracellular signal transduction [GO:0035556]	membrane [GO:0016020]	#N/A	Plasmodium fragile	cellular organisms (no rank), Eukaryota (superkingdom), Sar (clade), Alveolata (clade), Apicomplexa (phylum), Aconoidasida (class), Haemosporida (order), Plasmodiidae (family), Plasmodium (genus), Plasmodium (Plasmodium) (subgenus)
XP_005789581	EMIHUDRAFT_225847	A0A0D3KN17	0	0	0	Uncharacterized protein	#N/A	#N/A	#N/A	Emiliania huxleyi (strain CCMP1516)	cellular organisms (no rank), Eukaryota (superkingdom), Haptista (clade), Haptophyta (phylum), Prymnesiophyceae (clade), Isochrysidales (order), Noelaerhabdaceae (family), Emiliania (genus), Emiliania huxleyi (species)
XP_005789581	EMIHUDRAFT_225847	R1DQ43	0	0	0	Guanylate cyclase domain-containing protein	#N/A	#N/A	#N/A	Emiliania huxleyi (Coccolithophore) (Pontosphaera huxleyi)	cellular organisms (no rank), Eukaryota (superkingdom), Haptista (clade), Haptophyta (phylum), Prymnesiophyceae (clade), Isochrysidales (order), Noelaerhabdaceae (family), Emiliania (genus)
XP_008619795	SDRG_15402	T0RB12	3	0	0	Ion transport domain-containing protein	#N/A	membrane [GO:0016020]	monoatomic ion channel activity [GO:0005216]	Saprolegnia diclina (strain VS20)	cellular organisms (no rank), Eukaryota (superkingdom), Sar (clade), Stramenopiles (clade), Oomycota (phylum), Saprolegniales (order), Saprolegniaceae (family), Saprolegnia (genus), Saprolegnia diclina (species)
XP_004027348	IMG5_185050	G0R3F2	3	0	0	Guanylate cyclase domain-containing protein	#N/A	membrane [GO:0016020]	#N/A	Ichthyophthirius multifiliis (White spot disease agent) (Ich)	cellular organisms (no rank), Eukaryota (superkingdom), Sar (clade), Alveolata (clade), Ciliophora (phylum), Intramacronucleata (subphylum), Oligohymenophorea (class), Hymenostomatida (order), Ophryoglenina (suborder), Ichthyophthirius (genus)
XP_002949129	VOLCADRAFT_89530	D8TS31	6	0	0	Guanylate cyclase domain-containing protein	cyclic nucleotide biosynthetic process [GO:0009190]; intracellular signal transduction [GO:0035556]	membrane [GO:0016020]	#N/A	Volvox carteri f. nagariensis	cellular organisms (no rank), Eukaryota (superkingdom), Viridiplantae (kingdom), Chlorophyta (phylum), core chlorophytes (clade), Chlorophyceae (class), CS clade (clade), Chlamydomonadales (order), Volvocaceae (family), Volvox (genus), Volvox carteri (species)
XP_002780249	Pmar_PMAR019150	C5KU02	4	0	0	Ion transport domain-containing protein	#N/A	membrane [GO:0016020]	monoatomic ion channel activity [GO:0005216]	Perkinsus marinus (strain ATCC 50983 / TXsc)	cellular organisms (no rank), Eukaryota (superkingdom), Sar (clade), Alveolata (clade), Perkinsozoa (phylum), Perkinsea (clade), Perkinsida (order), Perkinsidae (family), Perkinsus (genus), Perkinsus marinus (species)
XP_013904053	MNEG_2921	A0A0D2LED1	5	0	0	Guanylate cyclase domain-containing protein	cyclic nucleotide biosynthetic process [GO:0009190]; intracellular signal transduction [GO:0035556]	membrane [GO:0016020]	#N/A	Monoraphidium neglectum	cellular organisms (no rank), Eukaryota (superkingdom), Viridiplantae (kingdom), Chlorophyta (phylum), core chlorophytes (clade), Chlorophyceae (class), CS clade (clade), Sphaeropleales (order), Selenastraceae (family), Monoraphidium (genus)
XP_067740280	KRP23_11443	UPI0030A4431A	5	0	0	Uncharacterized protein	#N/A	#N/A	#N/A	Phytophthora ramorum (isolate: Pr-102, nat-host: Quercus agrifolia)	Eukaryota; Sar; Stramenopiles; Oomycota; Peronosporales; Peronosporaceae; Phytophthora
XP_067786169	IUM83_18635	UPI003559DB09*	5	0	0	Voltage-gated Ion Channel (VIC) Superfamily	#N/A	#N/A	#N/A	Phytophthora cinnamomi	Eukaryota; Sar; Stramenopiles; Oomycota; Peronosporales; Peronosporaceae; Phytophthora
XP_024581689	PHALS_01625	A0A0P1AX26	5	0	0	Voltage-gated ion channel superfamily	cyclic nucleotide biosynthetic process [GO:0009190]; intracellular signal transduction [GO:0035556]	membrane [GO:0016020]		Plasmopara halstedii	Eukaryota; Sar; Stramenopiles; Oomycota; Peronosporales; Peronosporaceae; Plasmopara
XP_067797052	IUM83_09521	UPI00355AC4B0*	3	0	0	Voltage-gated Ion Channel (VIC) Superfamily	#N/A	#N/A	#N/A	Phytophthora cinnamomi (strain: GKB4, nat-host: Persea americana)	Eukaryota; Sar; Stramenopiles; Oomycota; Peronosporales; Peronosporaceae; Phytophthora
XP_067747088	KRP23_5480	H3GEI9	3	0	0	Uncharacterized protein	cyclic nucleotide biosynthetic process [GO:0009190]; intracellular signal transduction [GO:0035556]	membrane [GO:0016020]	monoatomic ion channel activity [GO:0005216]	Phytophthora ramorum	Eukaryota; Sar; Stramenopiles; Oomycota; Peronosporales; Peronosporaceae; Phytophthora
XP_024573608	PHALS_04681	A0A0P1A9I5	3	0	0	Voltage-gated ion channel superfamily	cyclic nucleotide biosynthetic process [GO:0009190]; intracellular signal transduction [GO:0035556]	membrane [GO:0016020]	#N/A	Plasmopara halstedii	Eukaryota; Sar; Stramenopiles; Oomycota; Peronosporales; Peronosporaceae; Plasmopara
XP_037878213	EMH_0044700	U6KDB7	3	0	0	Adenylyl cyclase, putative	cyclic nucleotide biosynthetic process [GO:0009190]; intracellular signal transduction [GO:0035556]	membrane [GO:0016020]	monoatomic ion channel activity [GO:0005216]	Eimeria mitis (strain: Houghton)	Eukaryota; Sar; Alveolata; Apicomplexa; Conoidasida; Coccidia; Eucoccidiorida; Eimeriorina; Eimeriidae; Eimeria
XP_029218900	BESB_069240	A0A2A9MF55*	5	0	0	Adenylate and guanylate cyclase catalytic domain-containing protein	cyclic nucleotide biosynthetic process [GO:0009190]; intracellular signal transduction [GO:0035556]	membrane [GO:0016020]	monoatomic ion channel activity [GO:0005216]	Besnoitia besnoiti	Eukaryota; Sar; Alveolata; Apicomplexa; Conoidasida; Coccidia; Eucoccidiorida; Eimeriorina; Sarcocystidae; Besnoitia
XP_003079495	OT_ostta05g03930	A0A090N3G8	3	0	0	Adenylyl cyclase class-3/4/guanylyl cyclase	cyclic nucleotide biosynthetic process [GO:0009190]; intracellular signal transduction [GO:0035556]	membrane [GO:0016020]	#N/A	Ostreococcus tauri (strain: RCC4221)	Eukaryota; Viridiplantae; Chlorophyta; prasinophytes; Mamiellophyceae; Mamiellales; Bathycoccaceae; Ostreococcus
XP_029216146	BESB_020780	A0A2A9M938	5	0	0	Adenylate and guanylate cyclase catalytic domain-containing protein	cyclic nucleotide biosynthetic process [GO:0009190]; intracellular signal transduction [GO:0035556]	membrane [GO:0016020]	#N/A	Besnoitia besnoiti (strain: Bb-Ger1, nat-host: cattle)	Eukaryota; Sar; Alveolata; Apicomplexa; Conoidasida; Coccidia; Eucoccidiorida; Eimeriorina; Sarcocystidae; Besnoitia
XP_067923372	CSUI_004452	A0A2C6L0Y5*	5	0	0	Adenylate and guanylate cyclase catalytic domain-containing protein	cyclic nucleotide biosynthetic process [GO:0009190]; intracellular signal transduction [GO:0035556]	membrane [GO:0016020]	#N/A	Cystoisospora suis (strain: Wien I, nat-host: Sus scrofa)	Eukaryota; Sar; Alveolata; Apicomplexa; Conoidasida; Coccidia; Eucoccidiorida; Eimeriorina; Sarcocystidae; Cystoisospora
XP_038969976	PKNH_1353500	A0A679L4B9*	5	0	0	Adenylyl cyclase alpha, putative	cyclic nucleotide biosynthetic process [GO:0009190]; intracellular signal transduction [GO:0035556]	membrane [GO:0016020]	#N/A	Plasmodium knowlesi strain H	Eukaryota; Sar; Alveolata; Apicomplexa; Aconoidasida; Haemosporida; Plasmodiidae; Plasmodium; Plasmodium (Plasmodium)
XP_024329189	PF3D7_1404600.1	A0A144A544	4	0	0	Adenylyl cyclase alpha	cyclic nucleotide biosynthetic process [GO:0009190]; intracellular signal transduction [GO:0035556]	membrane [GO:0016020]	adenylate cyclase activity [GO:0004016]	Plasmodium falciparum 3D7 (isolate: 3D7)	Eukaryota; Sar; Alveolata; Apicomplexa; Aconoidasida; Haemosporida; Plasmodiidae; Plasmodium; Plasmodium (Laverania)
XP_028541232	PADL01_0021900	A0A2P9CH07	4	0	0	Adenylyl cyclase alpha, putative	cyclic nucleotide biosynthetic process [GO:0009190]; intracellular signal transduction [GO:0035556]	membrane [GO:0016020]	#N/A	Plasmodium sp. gorilla clade G2	Eukaryota; Sar; Alveolata; Apicomplexa; Aconoidasida; Haemosporida; Plasmodiidae; Plasmodium; Plasmodium (Laverania)
XP_028863922	PmUG01_13053700	A0A1D3TDL0	5	0	0	Adenylyl cyclase alpha, putative	cyclic nucleotide biosynthetic process [GO:0009190]; intracellular signal transduction [GO:0035556]	membrane [GO:0016020]	#N/A	Plasmodium malariae	Eukaryota; Sar; Alveolata; Apicomplexa; Aconoidasida; Haemosporida; Plasmodiidae; Plasmodium; Plasmodium (Plasmodium)
XP_034422174	PBANKA_1037500	A0A1D3LR67	5	0	0	Adenylyl cyclase alpha	cyclic nucleotide biosynthetic process [GO:0009190]; intracellular signal transduction [GO:0035556]	membrane [GO:0016020]	#N/A	Plasmodium berghei ANKA (strain: ANKA)	Eukaryota; Sar; Alveolata; Apicomplexa; Aconoidasida; Haemosporida; Plasmodiidae; Plasmodium; Plasmodium (Vinckeia)
XP_028536096	PRELSG_1346400	A0A1J1HI16	4	0	0	Adenylyl cyclase alpha, putative	cyclic nucleotide biosynthetic process [GO:0009190]; intracellular signal transduction [GO:0035556]	membrane [GO:0016020]	#N/A	Plasmodium relictum (strain: SGS1)	Eukaryota; Sar; Alveolata; Apicomplexa; Aconoidasida; Haemosporida; Plasmodiidae; Plasmodium; Plasmodium (Haemamoeba)
XP_042924297	CHLRE_06g300500v5	A0A2K3DQW9	3	0	0	Uncharacterized protein	cyclic nucleotide biosynthetic process [GO:0009190]; intracellular signal transduction [GO:0035556]	membrane [GO:0016020]	monoatomic ion channel activity [GO:0005216]	Chlamydomonas reinhardtii (strain: CC-503 cw92 mt+)	Eukaryota; Viridiplantae; Chlorophyta; core chlorophytes; Chlorophyceae; CS clade; Chlamydomonadales; Chlamydomonadaceae; Chlamydomonas
		*Sequences derived from an EMBL/GenBank/DDBJ whole genome shotgun (WGS) entry which is preliminary data.
